# Multi-omics profiling reveals phenotypic and functional heterogeneity of neutrophils in COVID-19

**DOI:** 10.1101/2023.09.02.556069

**Authors:** Lin Zhang, Hafumi Nishi, Kengo Kinoshita

**Author notes:** Correspondence: Lin Zhang.

## Abstract

**Background:** Accumulating evidence has revealed unexpected phenotypic heterogeneity and diverse functions of neutrophils in several diseases. Coronavirus disease (COVID-19) can alter the leukocyte phenotype based on disease severity, including neutrophil activation in severe cases. However, the plasticity of neutrophil phenotypes and their relative impact on COVID-19 pathogenesis has not been well addressed. This study aimed to identify and validate the heterogeneity of neutrophils in COVID-19 and evaluate the phenotypic alterations for each subpopulation.

**Methods:** We analyzed public single-cell RNA-seq, bulk RNA-seq, and human plasma proteome data from healthy donors and patients with COVID-19 to investigate neutrophil subpopulations and their response to disease pathogenesis.

**Results:** We identified eight neutrophil subtypes, namely C1–C8, and found that they exhibited distinct features, including activation signatures and multiple enriched pathways. The neutrophil subtype C4 (DEFA1/1B/3+) associated with severe and fatal disease. Bulk RNA-seq and proteome dataset analyses using a cellular deconvolution approach validated the relative abundances of neutrophil subtypes and the expansion of C4 (DEFA1/1B/3+) in severe COVID-19 patients. Cell– cell communication analysis revealed representative ligand-receptor interactions among the identified neutrophil subtypes. Notably, the C4 (DEFA1/1B/3+) fraction showed transmembrane receptor expression of CD45 and CAP1 as well as the secretion of pro-platelet basic protein (PPBP). We further demonstrated the clinical potential of PPBP as a novel diagnostic biomarker for severe COVID-19.

**Conclusion:** Our work has great value in terms of both clinical and public health as it furthers our understanding of the phenotypic and functional heterogeneity of neutrophils and other cell populations in multiple diseases.
