## Supplementary material for "Multi-omics profiling reveals phenotypic and functional heterogeneity of neutrophils in COVID-19": Supplementary Table 1.xlsx

### Sheet: Sheet1
scRNA-seq data
Control vs. Case	Healthy	Mild	Moderate	Severe	Critical
Case Number	8	8	11	8	6
Age	18-49	18-79	18-79	30-80+	40-80+
Gender
Female	4	7	4	2	1
Male	4	1	7	6	5
GSE157103_bulk
Control vs. Case	Healthy	2_7	8_13	14_19
Case Number	9	29	22	5
Age	42-80+	46-80+	21-80+	37-78
Gender
Female	6	21	10	1
Male	3	8	12	4
GSE171110_bulk
Control vs. Case	Healthy	Severe
Case Number	10	44
GSE207015_proteome
Control vs. Case	Healthy	mild/moderate	severe/cirtical
Case Number	41	5	47
Age	25-83	25-69	25-80+
Gender
Female	19	5	25
Male	22	0	22
